# SugarBase: mapping glycomolecule precursors in microbes

**DOI:** 10.64898/2026.04.20.719630

**Authors:** Jitske M van Ede, Martine C Holst Sørensen, Mark CM van Loosdrecht, Martin Pabst

## Abstract

Glycan biosynthesis relies on nucleotide-activated sugars, essential metabolites across all domains of life, yet their usage in microbes is poorly understood. Here we present SugarBase, a mass spectrometry and bioinformatic pipeline for untargeted exploration of microbial nucleotide sugar networks. SugarBase resolves the chemical complexity of microbial metabolism by combining narrow-window DIA fragmentation with a chemistry-informed parent ion identification algorithm.

Applying SugarBase across a broad phylogenetic range of microbes revealed extensive, species-specific nucleotide sugar profiles, including many candidates with no existing annotation, generating the most comprehensive inventory of nucleotide sugars to date.

SugarBase guided identification of gene clusters and allowed discrimination between pseudaminic- and legionaminic acid–producing strains, where genomic and proteomic data provided only ambiguous information. We resolved distinct nonulosonic acid profiles in several Campylobacter jejuni strains, sugars which may alter susceptibility towards distinct flagellotropic phages. We further identify previously undescribed CMP-activated higher-carbon ulosonic acids in Magnetospirillum, expanding the known chemical space in glycan biosynthesis. In summary, SugarBase supports scalable discovery of microbial nucleotide sugar pathways and enzymes, expanding access to chemically complex glycans and providing new targets for antimicrobial development.
