## Supplementary material for "SugarBase: mapping glycomolecule precursors in microbes": SI Excel 1

### Sheet: Samples
Sample ID	Strain/Sample	Domain	Kindom	Purity
NT-0	HEK293	Eukarotes	Animalia	Pure
NT-01	Ca. Brocadia sapporoensis	Prokaryotes	Bacteria	Enriched
NT-03	Ca. Kuenenia stuttgartiensis	Prokaryotes	Bacteria	Enriched
NT-05	Caldalkalibacillus strain I	Prokaryotes	Bacteria	Pure
NT-06	Candidatus Methanomethylicaceae	Prokaryotes	Bacteria	Enriched
NT-07	Enrichment from gut microbiome	Prokaryotes	Bacteria	Enriched
NT-08	Desulfurivibrio	Prokaryotes	Bacteria	Pure
NT-10	Caldalkalibacillus strain II	Prokaryotes	Bacteria	Pure
NT-12	Lactococcus cremoris	Prokaryotes	Bacteria	Pure
NT-13	Kluyveromyces marxianus	Eukarotes	Fungi	Pure
NT-14	Ogataea parapolymorpha	Eukarotes	Fungi	Pure
NT-15	Saccharomyces cerevisiae	Eukarotes	Fungi	Pure
NT-16	Cyberlindnera jadinii	Eukarotes	Fungi	Pure
NT-20	Ca. Methanoperedens	Prokaryotes	Archaea	Enriched
NT-22	Streptomyces griseus	Prokaryotes	Bacteria	Pure
NT-23	Streptomyces coelicolor	Prokaryotes	Bacteria	Pure
NT-24	Streptomyces lividans	Prokaryotes	Bacteria	Pure
NT-25	Arabidposis thaliana	Eukarotes	Plant	Pure
NT-26	Nicotioana benthamiana	Eukarotes	Plant	Pure
NT-27	Lactobacillus crispatus rl10	Prokaryotes	Bacteria	Pure
NT-28	Magnetospirillum gryphiswaldense DSM 6361	Prokaryotes	Bacteria	Pure
NT-32	Legionella pneumophila philadelphia 1	Prokaryotes	Bacteria	Pure
NT-33	Pseudomonas aeruginosa PAO1	Prokaryotes	Bacteria	Pure
NT-34	Acinetobacter baumannii ACTC17978	Prokaryotes	Bacteria	Pure
NT-35	Alicyclobacillus enrichment	Prokaryotes	Bacteria	Enriched
NT-39	Granular sludge enrichment on glycerol	Prokaryotes	Bacteria	Enriched
NT-41	Pichia pastoris X33 on Methanol	Eukarotes	Fungi	Pure
NT-46	Granular sludge enrichment on glucose	Prokaryotes	Bacteria	Enriched
NT-48	PAO enrichment (from AGS) I	Prokaryotes	Bacteria	Enriched
NT-49	E. coli WT	Prokaryotes	Bacteria	Pure
NT-50	E. coli mutant	Prokaryotes	Bacteria	Pure
NT-51	Aeromonas bestiarum - glucose	Prokaryotes	Bacteria	Pure
NT-52	Chinese Hamster Ovary cells (CHO)	Eukarotes	Animalia	Pure
NT-53	K562 cells	Eukarotes	Animalia	Pure
NT-54	Pseudomonas aeruginosa PAO1	Prokaryotes	Bacteria	Pure
NT-55	Pseudomonas aeruginosa L1264	Prokaryotes	Bacteria	Pure
NT-56	Klebsiella pneumoniae K6623	Prokaryotes	Bacteria	Pure
NT-57	Staphylococcus aureus L4684	Prokaryotes	Bacteria	Pure
NT-58	Acinetobacter baumannii M4471	Prokaryotes	Bacteria	Pure
NT-59	Escherichia coli 6929 ESBL	Prokaryotes	Bacteria	Pure
NT65	Campylobacter jejuni NCTC12658	Prokaryotes	Bacteria	Pure
NT66	Campylobacter jejuni NCTC12662	Prokaryotes	Bacteria	Pure
NT63	Campylobacter jejuni 81116	Prokaryotes	Bacteria	Pure
NT64	Campylobacter jejuni 11168	Prokaryotes	Bacteria	Pure
NT70	PAO enrichment (from AGS) II	Prokaryotes	Bacteria	Enriched
NT71	Lactuca sativa	Eukaryotes	Plant	Pure
NT74	Ca. Accumulibacter phosphatis enrichment	Prokaryotes	Bacteria	Enriched
