## Supplementary material for "SugarBase: mapping glycomolecule precursors in microbes": SI Excel 3

### Sheet: A. NT-Sugars-Global
NT-class	NT-Sugar [M-H]-	NT
UDP_HexNAc	606.074	UDP
UDP_HexNAcA	620.054	UDP
UDP_KDN	653.064	UDP
UDP_KDO	623.053	UDP
UDP_MurNAc	678.095	UDP
UDP_NeuAc	694.09	UDP
UDP_NeuGc	710.085	UDP
UDP_NloAc2	719.122	UDP
UDP_NloAcAla	748.149	UDP
UDP_NloAcAm	747.165	UDP
UDP_Pent	535.037	UDP
UDP_SQ	629.01	UDP
UDP_amino_deoxyhex	548.068	UDP
UDP_amino_deoxyhexNAc	589.095	UDP
UDP_amino_dideoxyhex	532.074	UDP
UDP_amino_hex	564.064	UDP
UDP_amino_hexNAcA	619.07	UDP
UDP_amino_pent	534.053	UDP
UDP_amino_trideoxyhex	516.079	UDP
UDP_aminoformyl_deoxyhex	576.063	UDP
UDP_deoxyhept	579.063	UDP
UDP_deoxyhex	549.053	UDP
UDP_deoxyhexNAc	590.079	UDP
UDP_deoxyhexNAc2	631.106	UDP
UDP_deoxyhexNAm	589.095	UDP
UDP_dideoxyhex	533.058	UDP
UDP_diketo_dideoxyhex	529.027	UDP
UDP_dimethylamino_deoxyhex	576.1	UDP
UDP_dimethylamino_dideoxyhex	560.105	UDP
UDP_dimethylamino_trideoxyhex	544.11	UDP
UDP_formamidopent	562.048	UDP
UDP_glycerol	477.032	UDP
UDP_heptose	595.058	UDP
UDP_hex	565.048	UDP
UDP_hexA	579.027	UDP
UDP_hexNAc2A	661.08	UDP
UDP_hexNAcNAmA	660.096	UDP
UDP_hexNAc_enolpyruvate	676.08	UDP
UDP_keto_amino_dideoxyhex	530.058	UDP
UDP_keto_deoxyhept	577.047	UDP
UDP_keto_deoxyhex	547.037	UDP
UDP_keto_deoxyhexNAc	588.064	UDP
UDP_keto_dideoxyhex	531.042	UDP
UDP_keto_dimethylamino_dideoxyhex	558.09	UDP
UDP_keto_hex	563.032	UDP
UDP_keto_hexNAcA	618.038	UDP
UDP_keto_methyl_amino_dideoxyhex	544.074	UDP
UDP_keto_methyl_deoxyhex	561.053	UDP
UDP_keto_methyl_dideoxyhex	545.058	UDP
UDP_keto_trideoxyhex	515.047	UDP
UDP_ketopent	533.022	UDP
UDP_methyl_amino_dideoxyhex	546.09	UDP
UDP_methyl_deoxyhex	563.068	UDP
UDP_methyl_dideoxyhex	547.074	UDP
UDP_ribitol	537.053	UDP
GDP_HexNAc	645.097	GDP
GDP_HexNAcA	659.076	GDP
GDP_KDN	692.086	GDP
GDP_KDO	662.076	GDP
GDP_MurNAc	717.118	GDP
GDP_NeuAc	733.113	GDP
GDP_NeuGc	749.108	GDP
GDP_NloAc2	758.145	GDP
GDP_NloAcAla	787.171	GDP
GDP_NloAcAm	786.187	GDP
GDP_Pent	574.06	GDP
GDP_SQ	668.032	GDP
GDP_amino_deoxyhex	587.091	GDP
GDP_amino_deoxyhexNAc	628.118	GDP
GDP_amino_dideoxyhex	571.096	GDP
GDP_amino_hex	603.086	GDP
GDP_amino_hexNAcA	658.092	GDP
GDP_amino_pent	573.076	GDP
GDP_amino_trideoxyhex	555.102	GDP
GDP_aminoformyl_deoxyhex	615.086	GDP
GDP_deoxyhept	618.086	GDP
GDP_deoxyhex	588.075	GDP
GDP_deoxyhexNAc	629.102	GDP
GDP_deoxyhexNAc2	670.128	GDP
GDP_deoxyhexNAm	628.118	GDP
GDP_dideoxyhex	572.08	GDP
GDP_diketo_dideoxyhex	568.049	GDP
GDP_dimethylamino_deoxyhex	615.123	GDP
GDP_dimethylamino_dideoxyhex	599.128	GDP
GDP_dimethylamino_trideoxyhex	583.133	GDP
GDP_formamidopent	601.071	GDP
GDP_glycerol	516.054	GDP
GDP_heptose	634.08	GDP
GDP_hex	604.07	GDP
GDP_hexA	618.05	GDP
GDP_hexNAc2A	700.103	GDP
GDP_hexNAcNAmA	699.119	GDP
GDP_hexNAc_enolpyruvate	715.102	GDP
GDP_keto_amino_dideoxyhex	569.081	GDP
GDP_keto_deoxyhept	616.07	GDP
GDP_keto_deoxyhex	586.06	GDP
GDP_keto_deoxyhexNAc	627.086	GDP
GDP_keto_dideoxyhex	570.065	GDP
GDP_keto_dimethylamino_dideoxyhex	597.112	GDP
GDP_keto_hex	602.055	GDP
GDP_keto_hexNAcA	657.06	GDP
GDP_keto_methyl_amino_dideoxyhex	583.096	GDP
GDP_keto_methyl_deoxyhex	600.075	GDP
GDP_keto_methyl_dideoxyhex	584.08	GDP
GDP_keto_trideoxyhex	554.07	GDP
GDP_ketopent	572.044	GDP
GDP_methyl_amino_dideoxyhex	585.112	GDP
GDP_methyl_deoxyhex	602.091	GDP
GDP_methyl_dideoxyhex	586.096	GDP
GDP_ribitol	576.075	GDP
ADP_HexNAc	629.102	ADP
ADP_HexNAcA	643.081	ADP
ADP_KDN	676.091	ADP
ADP_KDO	646.08	ADP
ADP_MurNAc	701.123	ADP
ADP_NeuAc	717.118	ADP
ADP_NeuGc	733.112	ADP
ADP_NloAc2	742.149	ADP
ADP_NloAcAla	771.176	ADP
ADP_NloAcAm	770.192	ADP
ADP_Pent	558.064	ADP
ADP_SQ	652.037	ADP
ADP_amino_deoxyhex	571.096	ADP
ADP_amino_deoxyhexNAc	612.123	ADP
ADP_amino_dideoxyhex	555.101	ADP
ADP_amino_hex	587.091	ADP
ADP_amino_hexNAcA	642.097	ADP
ADP_amino_pent	557.08	ADP
ADP_amino_trideoxyhex	539.106	ADP
ADP_aminoformyl_deoxyhex	599.09	ADP
ADP_deoxyhept	602.09	ADP
ADP_deoxyhex	572.08	ADP
ADP_deoxyhexNAc	613.107	ADP
ADP_deoxyhexNAc2	654.133	ADP
ADP_deoxyhexNAm	612.123	ADP
ADP_dideoxyhex	556.085	ADP
ADP_diketo_dideoxyhex	552.054	ADP
ADP_dimethylamino_deoxyhex	599.127	ADP
ADP_dimethylamino_dideoxyhex	583.132	ADP
ADP_dimethylamino_trideoxyhex	567.137	ADP
ADP_formamidopent	585.075	ADP
ADP_glycerol	500.059	ADP
ADP_heptose	618.085	ADP
ADP_hex	588.075	ADP
ADP_hexA	602.054	ADP
ADP_hexNAc2A	684.107	ADP
ADP_hexNAcNAmA	683.123	ADP
ADP_hexNAc_enolpyruvate	699.107	ADP
ADP_keto_amino_dideoxyhex	553.085	ADP
ADP_keto_deoxyhept	600.075	ADP
ADP_keto_deoxyhex	570.064	ADP
ADP_keto_deoxyhexNAc	611.091	ADP
ADP_keto_dideoxyhex	554.069	ADP
ADP_keto_dimethylamino_dideoxyhex	581.117	ADP
ADP_keto_hex	586.059	ADP
ADP_keto_hexNAcA	641.065	ADP
ADP_keto_methyl_amino_dideoxyhex	567.101	ADP
ADP_keto_methyl_deoxyhex	584.08	ADP
ADP_keto_methyl_dideoxyhex	568.085	ADP
ADP_keto_trideoxyhex	538.075	ADP
ADP_ketopent	556.049	ADP
ADP_methyl_amino_dideoxyhex	569.117	ADP
ADP_methyl_deoxyhex	586.096	ADP
ADP_methyl_dideoxyhex	570.101	ADP
ADP_ribitol	560.08	ADP
CDP_HexNAc	605.09	CDP
CDP_HexNAcA	619.07	CDP
CDP_KDN	652.08	CDP
CDP_KDO	622.069	CDP
CDP_MurNAc	677.111	CDP
CDP_NeuAc	693.106	CDP
CDP_NeuGc	709.101	CDP
CDP_NloAc2	718.138	CDP
CDP_NloAcAla	747.165	CDP
CDP_NloAcAm	746.18	CDP
CDP_Pent	534.053	CDP
CDP_SQ	628.026	CDP
CDP_amino_deoxyhex	547.084	CDP
CDP_amino_deoxyhexNAc	588.111	CDP
CDP_amino_dideoxyhex	531.09	CDP
CDP_amino_hex	563.08	CDP
CDP_amino_hexNAcA	618.086	CDP
CDP_amino_pent	533.069	CDP
CDP_amino_trideoxyhex	515.095	CDP
CDP_aminoformyl_deoxyhex	575.079	CDP
CDP_deoxyhept	578.079	CDP
CDP_deoxyhex	548.069	CDP
CDP_deoxyhexNAc	589.095	CDP
CDP_deoxyhexNAc2	630.122	CDP
CDP_deoxyhexNAm	588.111	CDP
CDP_dideoxyhex	532.074	CDP
CDP_diketo_dideoxyhex	528.043	CDP
CDP_dimethylamino_deoxyhex	575.116	CDP
CDP_dimethylamino_dideoxyhex	559.121	CDP
CDP_dimethylamino_trideoxyhex	543.126	CDP
CDP_formamidopent	561.064	CDP
CDP_glycerol	476.048	CDP
CDP_heptose	594.074	CDP
CDP_hex	564.064	CDP
CDP_hexA	578.043	CDP
CDP_hexNAc2A	660.096	CDP
CDP_hexNAcNAmA	659.112	CDP
CDP_hexNAc_enolpyruvate	675.096	CDP
CDP_keto_amino_dideoxyhex	529.074	CDP
CDP_keto_deoxyhept	576.063	CDP
CDP_keto_deoxyhex	546.053	CDP
CDP_keto_deoxyhexNAc	587.08	CDP
CDP_keto_dideoxyhex	530.058	CDP
CDP_keto_dimethylamino_dideoxyhex	557.106	CDP
CDP_keto_hex	562.048	CDP
CDP_keto_hexNAcA	617.054	CDP
CDP_keto_methyl_amino_dideoxyhex	543.09	CDP
CDP_keto_methyl_deoxyhex	560.069	CDP
CDP_keto_methyl_dideoxyhex	544.074	CDP
CDP_keto_trideoxyhex	514.063	CDP
CDP_ketopent	532.038	CDP
CDP_methyl_amino_dideoxyhex	545.106	CDP
CDP_methyl_deoxyhex	562.084	CDP
CDP_methyl_dideoxyhex	546.09	CDP
CDP_ribitol	536.069	CDP
dTDP_HexNAc	604.095	dTDP
dTDP_HexNAcA	618.074	dTDP
dTDP_KDN	651.085	dTDP
dTDP_KDO	621.074	dTDP
dTDP_MurNAc	676.116	dTDP
dTDP_NeuAc	692.111	dTDP
dTDP_NeuGc	708.106	dTDP
dTDP_NloAc2	717.143	dTDP
dTDP_NloAcAla	746.169	dTDP
dTDP_NloAcAm	745.185	dTDP
dTDP_Pent	533.058	dTDP
dTDP_SQ	627.03	dTDP
dTDP_amino_deoxyhex	546.089	dTDP
dTDP_amino_deoxyhexNAc	587.116	dTDP
dTDP_amino_dideoxyhex	530.095	dTDP
dTDP_amino_hex	562.084	dTDP
dTDP_amino_hexNAcA	617.09	dTDP
dTDP_amino_pent	532.074	dTDP
dTDP_amino_trideoxyhex	514.1	dTDP
dTDP_aminoformyl_deoxyhex	574.084	dTDP
dTDP_deoxyhept	577.084	dTDP
dTDP_deoxyhex	547.074	dTDP
dTDP_deoxyhexNAc	588.1	dTDP
dTDP_deoxyhexNAc2	629.127	dTDP
dTDP_deoxyhexNAm	587.116	dTDP
dTDP_dideoxyhex	531.079	dTDP
dTDP_diketo_dideoxyhex	527.047	dTDP
dTDP_dimethylamino_deoxyhex	574.121	dTDP
dTDP_dimethylamino_dideoxyhex	558.126	dTDP
dTDP_dimethylamino_trideoxyhex	542.131	dTDP
dTDP_formamidopent	560.069	dTDP
dTDP_glycerol	475.052	dTDP
dTDP_heptose	593.079	dTDP
dTDP_hex	563.068	dTDP
dTDP_hexA	577.048	dTDP
dTDP_hexNAc2A	659.101	dTDP
dTDP_hexNAcNAmA	658.117	dTDP
dTDP_hexNAc_enolpyruvate	674.1	dTDP
dTDP_keto_amino_dideoxyhex	528.079	dTDP
dTDP_keto_deoxyhept	575.068	dTDP
dTDP_keto_deoxyhex	545.058	dTDP
dTDP_keto_deoxyhexNAc	586.084	dTDP
dTDP_keto_dideoxyhex	529.063	dTDP
dTDP_keto_dimethylamino_dideoxyhex	556.11	dTDP
dTDP_keto_hex	561.053	dTDP
dTDP_keto_hexNAcA	616.059	dTDP
dTDP_keto_methyl_amino_dideoxyhex	542.095	dTDP
dTDP_keto_methyl_deoxyhex	559.074	dTDP
dTDP_keto_methyl_dideoxyhex	543.079	dTDP
dTDP_keto_trideoxyhex	513.068	dTDP
dTDP_ketopent	531.042	dTDP
dTDP_methyl_amino_dideoxyhex	544.11	dTDP
dTDP_methyl_deoxyhex	561.089	dTDP
dTDP_methyl_dideoxyhex	545.094	dTDP
dTDP_ribitol	535.074	dTDP
CMP_HexNAc	525.124	CMP
CMP_HexNAcA	539.103	CMP
CMP_KDN	572.113	CMP
CMP_KDO	542.103	CMP
CMP_MurNAc	597.145	CMP
CMP_NeuAc	613.14	CMP
CMP_NeuGc	629.135	CMP
CMP_NloAc2	638.172	CMP
CMP_NloAcAla	667.198	CMP
CMP_NloAcAm	666.214	CMP
CMP_Pent	454.087	CMP
CMP_SQ	548.059	CMP
CMP_amino_deoxyhex	467.118	CMP
CMP_amino_deoxyhexNAc	508.145	CMP
CMP_amino_dideoxyhex	451.124	CMP
CMP_amino_hex	483.113	CMP
CMP_amino_hexNAcA	538.119	CMP
CMP_amino_pent	453.103	CMP
CMP_amino_trideoxyhex	435.129	CMP
CMP_aminoformyl_deoxyhex	495.113	CMP
CMP_deoxyhept	498.113	CMP
CMP_deoxyhex	468.103	CMP
CMP_deoxyhexNAc	509.129	CMP
CMP_deoxyhexNAc2	550.156	CMP
CMP_deoxyhexNAm	508.145	CMP
CMP_dideoxyhex	452.108	CMP
CMP_diketo_dideoxyhex	448.076	CMP
CMP_dimethylamino_deoxyhex	495.15	CMP
CMP_dimethylamino_dideoxyhex	479.155	CMP
CMP_dimethylamino_trideoxyhex	463.16	CMP
CMP_formamidopent	481.098	CMP
CMP_glycerol	396.081	CMP
CMP_heptose	514.108	CMP
CMP_hex	484.097	CMP
CMP_hexA	498.077	CMP
CMP_hexNAc2A	580.13	CMP
CMP_hexNAcNAmA	579.146	CMP
CMP_hexNAc_enolpyruvate	595.129	CMP
CMP_keto_amino_dideoxyhex	449.108	CMP
CMP_keto_deoxyhept	496.097	CMP
CMP_keto_deoxyhex	466.087	CMP
CMP_keto_deoxyhexNAc	507.113	CMP
CMP_keto_dideoxyhex	450.092	CMP
CMP_keto_dimethylamino_dideoxyhex	477.139	CMP
CMP_keto_hex	482.082	CMP
CMP_keto_hexNAcA	537.088	CMP
CMP_keto_methyl_amino_dideoxyhex	463.124	CMP
CMP_keto_methyl_deoxyhex	480.102	CMP
CMP_keto_methyl_dideoxyhex	464.108	CMP
CMP_keto_trideoxyhex	434.097	CMP
CMP_ketopent	452.071	CMP
CMP_methyl_amino_dideoxyhex	465.139	CMP
CMP_methyl_deoxyhex	482.118	CMP
CMP_methyl_dideoxyhex	466.123	CMP
CMP_ribitol	456.102	CMP

### Sheet: B. NT-Sugars-KEGG
NT-class	NT-Sugar [M-H]-	NT	NT-sugar	ChemicalFormula	ExactMass	ExactMassMonosaccharide	Name	Reference
UDP_ketopent	533.022	UDP	UDP-L-Ara4O	C14H20N2O16P2	534.029	148.037	UDP-4-keto-D-xylose	KEGG
UDP_amino_pent	534.053	UDP	UDP-L-Ara4N	C14H23N3O15P2	535.06	149.069	UDP-4-amino-4-deoxy-L-arabinose	KEGG
UDP_Pent	535.037	UDP	UDP-D-Api	C14H22N2O16P2	536.044	150.053	UDP-apiose	KEGG
UDP_Pent	535.037	UDP	UDP-D-Xyl	C14H22N2O16P2	536.044	150.053	UDP-D-xylose	KEGG
UDP_Pent	535.037	UDP	UDP-L-Ara	C14H22N2O16P2	536.044	150.053	UDP-L-arabinose	KEGG
UDP_Pent	535.037	UDP	UDP-L-Araf	C14H22N2O16P2	536.044	150.053	UDP-L-arabinofuranose	KEGG
UDP_keto_deoxyhex	547.037	UDP	UDP-4-keto-6-deoxy-D-Glc	C15H22N2O16P2	548.044	162.053	UDP-4-dehydro-6-deoxy-D-glucose	KEGG
UDP_keto_deoxyhex	547.037	UDP	UDP-4-keto-Rha	C15H22N2O16P2	548.044	162.053	UDP-4-keto-rhamnose	KEGG
UDP_deoxyhex	549.053	UDP	UDP-L-Rha	C15H24N2O16P2	550.06	164.069	UDP-L-Rhamnose	KEGG
UDP_deoxyhex	549.053	UDP	UDP-Rha	C15H24N2O16P2	550.06	164.069	UDP-L-rhamnose	KEGG
UDP_formamidopent	562.048	UDP	UDP-L-Ara4FN	C15H23N3O16P2	563.055	177.064	UDP-4-deoxy-4-formamido-beta-L-arabinopyranose	KEGG
UDP_keto_hex	563.032	UDP	UDP-3-keto-D-Glc	C15H22N2O17P2	564.039	178.048	UDP-D-ketoglucose	KEGG
UDP_amino_hex	564.064	UDP	UDP-D-kanosamine	C15H25N3O16P2	565.071	179.079	UDP-D-kanosamine	KEGG
UDP_hex	565.048	UDP	UDP-Gal	C15H24N2O17P2	566.055	180.063	UDP-alpha-galactose	KEGG
UDP_hex	565.048	UDP	UDP-Galf	C15H24N2O17P2	566.055	180.063	UDP-alpha-D-galactofuranose	KEGG
UDP_hex	565.048	UDP	UDP-Glc	C15H24N2O17P2	566.055	180.063	UDP-glucose	KEGG
UDP_hexA	579.027	UDP	UDP-GalA	C15H22N2O18P2	580.034	194.043	UDP-D-galacturonate	KEGG
UDP_hexA	579.027	UDP	UDP-GlcA	C15H22N2O18P2	580.034	194.043	UDP-glucuronate	KEGG
UDP_keto_deoxyhexNAc	588.064	UDP	UDP-2-acetamido-4-dehydro-2,6-dideoxyglucose	C17H25N3O16P2	589.071	203.079	UDP-2-acetamido-4-dehydro-2,6-dideoxyglucose	KEGG
UDP_keto_deoxyhexNAc	588.064	UDP	UDP-4-keto-6-deoxy-AltNAc	C17H25N3O16P2	589.071	203.079	UDP-2-acetamido-2,6-dideoxy-beta-L-arabino-hexos-4-ulose	KEGG
UDP_keto_deoxyhexNAc	588.064	UDP	UDP-4-keto-6-deoxy-GlcNAc	C17H25N3O16P2	589.071	203.079	UDP-2-acetamido-4-dehydro-2,6-dideoxyglucose	KEGG
UDP_keto_deoxyhexNAc	588.064	UDP	UDP-4-keto-6-deoxy-L-AltNAc	C17H25N3O16P2	589.071	203.079	UDP-2-acetamido-2,6-dideoxy-beta-L-arabino-hexos-4-ulose;	KEGG
UDP_keto_deoxyhexNAc	588.064	UDP	UDP-4-keto-L-RhaNAc	C17H25N3O16P2	589.071	203.079	UDP-2-acetamido-2,6-dideoxy-beta-L-lyxo-4-hexulose;	KEGG
UDP_amino_deoxyhexNAc	589.095	UDP	UDP-6-deoxy-AltNac4N	C17H28N4O15P2	590.103	204.111	UDP-4-amino-4,6-dideoxy-N-acetyl-beta-L-altrosamine	KEGG
UDP_amino_deoxyhexNAc	589.095	UDP	UDP-6-deoxy-L-IdoNAc4N	C17H28N4O15P2	590.103	204.111	UDP-4-amino-4,6-dideoxy-N-acetyl-beta-L-idosamine	KEGG
UDP_amino_deoxyhexNAc	589.095	UDP	UDP-BacNAc	C17H28N4O15P2	590.103	204.111	UDP-2-acetamido-4-amino-2,4,6-trideoxy-alpha-D-glucose	KEGG
UDP_deoxyhexNAm	589.095	UDP	UDP-L-FucNAm	C17H28N4O15P2	590.103	204.111	UDP-2,6-dideoxy-2-acetamido-beta-L-galactose	KEGG
UDP_deoxyhexNAc	590.079	UDP	UDP-D-FucNAc	C17H27N3O16P2	591.087	205.095	UDP-2-acetamido-2,6-dideoxy-alpha-D-galactose	KEGG
UDP_deoxyhexNAc	590.079	UDP	UDP-D-QuiNAc	C17H27N3O16P2	591.087	205.095	UDP-2-acetamido-2,6-dideoxy-alpha-D-glucose	KEGG
UDP_deoxyhexNAc	590.079	UDP	UDP-L-6dTalNAc	C17H27N3O16P2	591.087	205.095	UDP-2-acetamido-2,6-dideoxy-beta-L-talose	KEGG
UDP_deoxyhexNAc	590.079	UDP	UDP-L-FucNAc	C17H27N3O16P2	591.087	205.095	UDP-N-acetyl-beta-L-fucosamine	KEGG
UDP_deoxyhexNAc	590.079	UDP	UDP-L-QuiNAc	C17H27N3O16P2	591.087	205.095	UDP-2-acetamido-2,6-dideoxy-beta-L-glucose	KEGG
UDP_deoxyhexNAc	590.079	UDP	UDP-L-RhaNAc	C17H27N3O16P2	591.087	205.095	UDP-2-acetamido-2,6-dideoxy-beta-L-mannose	KEGG
UDP_HexNAc	606.074	UDP	UDP-GalNAc	C17H27N3O17P2	607.082	221.09	UDP-N-acetyl-D-galactosamine	KEGG
UDP_HexNAc	606.074	UDP	UDP-GlcNAc	C17H27N3O17P2	607.082	221.09	UDP-N-acetyl-alpha-D-glucosamine	KEGG
UDP_HexNAc	606.074	UDP	UDP-ManNAc	C17H27N3O17P2	607.082	221.09	UDP-N-acetyl-D-mannosamine	KEGG
UDP_keto_hexNAcA	618.038	UDP	UDP-3-keto-GlcNAcA	C17H23N3O18P2	619.045	233.054	UDP-2-acetamido-2-deoxy-alpha-D-ribo-hex-3-uluronate	KEGG
UDP_amino_hexNAcA	619.07	UDP	UDP-3-amino-GlcNAcA	C17H26N4O17P2	620.077	234.085	UDP-2-acetamido-3-amino-2,3-dideoxy-alpha-D-glucuronate	KEGG
UDP_amino_hexNAcA	619.07	UDP	UDP-GalNAcAN	C17H26N4O17P2	620.077	234.085	UDP-GalNAcAN	KEGG
UDP_amino_hexNAcA	619.07	UDP	UDP-GlcNAc3NA	C17H26N4O17P2	620.077	234.085	UDP-GlcNAc3NA	KEGG
UDP_HexNAcA	620.054	UDP	UDP-GalNAcA	C17H25N3O18P2	621.061	235.069	UDP-N-acetyl-2-amino-2-deoxy-D-glucuronate	KEGG
UDP_HexNAcA	620.054	UDP	UDP-ManNAcA	C17H25N3O18P2	621.061	235.069	UDP-N-acetyl-D-mannosaminouronate	KEGG
UDP_SQ	629.01	UDP	UDP-SQ	C15H24N2O19P2S	630.017	244.025	UDP-6-sulfoquinovose	KEGG
UDP_deoxyhexNAc2	631.106	UDP	UDP-6-deoxy-AltdiNAc	C19H30N4O16P2	632.113	246.122	UDP-2,4-bis(acetamido)-2,4,6-trideoxy-beta-L-altropyranose	KEGG
UDP_deoxyhexNAc2	631.106	UDP	UDP-6-deoxy-AltNAc4NAc	C19H30N4O16P2	632.113	246.122	UDP-2,4-bis(acetamido)-2,4,6-trideoxy-beta-L-altropyranose	KEGG
UDP_deoxyhexNAc2	631.106	UDP	UDP-6-deoxy-L-GulNAc4NAc	C19H30N4O16P2	632.113	246.122	UDP-2,4-diacetamido-2,4,6-trideoxy-beta-L-gulose	KEGG
UDP_deoxyhexNAc2	631.106	UDP	UDP-6-deoxy-L-idoNAc4NAc	C19H30N4O16P2	632.113	246.122	UDP-2,4-diacetamido-2,4,6-trideoxy-beta-L-idose	KEGG
UDP_deoxyhexNAc2	631.106	UDP	UDP-BacNAc4NAc	C19H30N4O16P2	632.113	246.122	UDP-2,4-diacetamido-2,4,6-trideoxy-alpha-D-glucopyranose	KEGG
UDP_hexNAcNAmA	660.096	UDP	UDP-ManNAc3NAmA	C19H29N5O17P2	661.103	275.112	UDP-ManNAc3NAmA	KEGG
UDP_hexNAc2A	661.08	UDP	UDP-GlcNAc3NAcA	C19H28N4O18P2	662.087	276.096	UDP-2,3-diacetamido-2,3-dideoxy-alpha-D-glucuronate	KEGG
UDP_hexNAc2A	661.08	UDP	UDP-ManNAc3NAcA	C19H28N4O18P2	662.087	276.096	UDP-2,3-diacetamido-2,3-dideoxy-alpha-D-mannuronate	KEGG
UDP_hexNAc_enolpyruvate	676.08	UDP	UDP-GlcNAc-enopyruvate	C20H29N3O19P2	677.087	291.095	UDP-N-acetyl-3-(1-carboxyvinyl)-D-glucosamine	KEGG
UDP_MurNAc	678.095	UDP	UDP-MurNAc	C20H31N3O19P2	679.103	293.111	UDP-N-acetylmuramate	KEGG
GDP_keto_dideoxyhex	570.064	GDP	GDP-4-keto-3,6-dideoxy-D-Man	C16H23N5O14P2	571.072	146.058	GDP-4-dehydro-3,6-dideoxy-alpha-D-mannose	KEGG
GDP_dideoxyhex	572.08	GDP	GDP-L-Col	C16H25N5O14P2	573.087	148.073	GDP-beta-L-colitose	KEGG
GDP_Pent	574.059	GDP	GDP-Ara	C15H23N5O15P2	575.067	150.053	GDP-D-arabinopyranose	KEGG
GDP_keto_deoxyhex	586.059	GDP	GDP-4-keto-D-Rha	C16H23N5O15P2	587.067	162.053	GDP-4-dehydro-6-deoxy-D-mannose	KEGG
GDP_amino_deoxyhex	587.091	GDP	GDP-D-Per	C16H26N6O14P2	588.098	163.084	GDP-4-amino-4,6-dideoxy-alpha-mannose	KEGG
GDP_deoxyhex	588.075	GDP	GDP-6-deoxy-D-Tal	C16H25N5O15P2	589.082	164.069	GDP-6-deoxy-D-talose	KEGG
GDP_deoxyhex	588.075	GDP	GDP-D-Rha	C16H25N5O15P2	589.082	164.069	GDP-6-deoxy-D-mannose	KEGG
GDP_deoxyhex	588.075	GDP	GDP-L-Fuc	C16H25N5O15P2	589.082	164.069	GDP-L-fucose	KEGG
GDP_hex	604.07	GDP	GDP-Glc	C16H25N5O16P2	605.077	180.063	GDP-glucose	KEGG
GDP_hex	604.07	GDP	GDP-L-Gal	C16H25N5O16P2	605.077	180.063	GDP-L-galactose	KEGG
GDP_hex	604.07	GDP	GDP-L-Gul	C16H25N5O16P2	605.077	180.063	GDP-L-gulose	KEGG
GDP_hex	604.07	GDP	GDP-Man	C16H25N5O16P2	605.077	180.063	GDP-mannose	KEGG
GDP_aminoformyl_deoxyhex	615.086	GDP	GDP-N-formyl-D-Per	C17H26N6O15P2	616.093	191.079	GDP-4-formylamino-4,6-dideoxy-alpha-D-mannose	KEGG
GDP_keto_deoxyhept	616.07	GDP	GDP-4-keto-6deoxy-D-lyxo-heptose	C17H25N5O16P2	617.077	192.063	GDP-4-keto-6-deoxy-D-lyxo-heptose	KEGG
GDP_hexA	618.049	GDP	GDP-D-ManA	C16H23N5O17P2	619.056	194.043	GDP-D-mannuronate	KEGG
GDP_deoxyhept	618.086	GDP	GDP-6-deoxy-D-manHep	C17H27N5O16P2	619.093	194.079	GDP-6-deoxy-D-manno-heptose	KEGG
GDP_deoxyhexNAc	629.102	GDP	GDP-D-PerNAc	C18H28N6O15P2	630.109	205.095	GDP-4-acetamido-4,6-dideoxy-alpha-D-mannose	KEGG
GDP_deoxyhexNAc	629.102	GDP	GDP-N-acetyl-D-Per	C18H28N6O15P2	630.109	205.095	GDP-4-acetamido-4,6-dideoxy-alpha-D-mannose	KEGG
GDP_heptose	634.08	GDP	GDP-D-glycero-a-D-manHep (GDP-DDmanHep)	C17H27N5O17P2	635.088	210.073	GDP-D-glycero-alpha-D-manno-heptose	KEGG
GDP_heptose	634.08	GDP	GDP-D-glycero-alpha-D-manno-heptose	C17H27N5O17P2	635.088	210.073	GDP-D-glycero-alpha-D-manno-heptose	Mikkola et al., 2020; pubchem
ADP_Pent	558.064	ADP	ADP-ribose	C15H23N5O14P2	559.072	150.053	ADP-ribose	Human Metabolome Database; Pubchem
ADP_hex	588.075	ADP	ADP-Glc	C16H25N5O15P2	589.082	180.063	ADP-glucose	KEGG
ADP_heptose	618.086	ADP	ADP-L-glycero-D-manno-heptose	C17H27N5O16P2	619.093	210.073	ADP-L-glycero-D-manno-heptos	Mikkola et al., 202
ADP_heptose	618.086	ADP	ADP-D-glycero-B-D-manHep (ADP-DDmanHep)	C17H27N5O16P2	619.093	210.073	ADP-D-glycero-beta-D-manno-heptose	KEGG
ADP_heptose	618.086	ADP	ADP-L-glycero-B-D-manHep (ADP-LDmanHep)	C17H27N5O16P2	619.093	210.073	ADP-L-glycero-beta-D-manno-heptose	KEGG
CDP_glycerol	476.048	CDP	CDP-glycerol	C12H21N3O13P2	477.055	92.0473	Cytidine diphosphate glycerol	Mikkola et al., 2020; pubchem
CDP_keto_dideoxyhex	530.058	CDP	CDP-4-keto-3,6-dideoxy-D-Glc	C15H23N3O14P2	531.066	146.058	CDP-4-dehydro-3,6-dideoxy-D-glucose	KEGG
CDP_keto_dideoxyhex	530.058	CDP	CDP-4-keto-3,6-dideoxy-D-Glc epimer	C15H23N3O14P2	531.066	146.058	CDP-4-dehydro-3,6-dideoxy-D-glucose epimer	KEGG
CDP_dideoxyhex	532.074	CDP	CDP-ascarylose	C15H25N3O14P2	533.081	148.073	CDP-ascarylose	KEGG
CDP_dideoxyhex	532.074	CDP	CDP-abequose	C15H25N3O14P2	533.081	148.073	CDP-abequose	KEGG
CDP_dideoxyhex	532.074	CDP	CDP-paratose	C15H25N3O14P2	533.081	148.073	CDP-3,6-dideoxy-D-glucose	KEGG
CDP_dideoxyhex	532.074	CDP	CDP-tyvelose	C15H25N3O14P2	533.081	148.073	CDP-3,6-dideoxy-D-mannose	KEGG
CDP_ribitol	536.069	CDP	CDP-ribitol	C14H25N3O15P2	537.076	152.068	Cytidine diphosphate ribitol	Mikkola et al., 2020; pubchem
CDP_keto_deoxyhex	546.053	CDP	CDP-4-keto-6-deoxy-D-Glc	C15H23N3O15P2	547.06	162.053	CDP-4-dehydro-6-deoxy-D-glucose	KEGG
CDP_hex	564.064	CDP	CDP-Glc	C15H25N3O16P2	565.071	180.063	CDP-glucose	KEGG
dTDP_amino_deoxyhex	546.09	dTDP	dTDP-Fuc3N	C16H27N3O14P2	547.097	163.084	dTDP-3-amino-3,6-dideoxy-alpha-D-galactopyranose	KEGG
dTDP_amino_deoxyhex	546.09	dTDP	dTDP-Fuc4N	C16H27N3O14P2	547.097	163.084	dTDP-4-amino-4,6-dideoxy-D-galactose	KEGG
dTDP_amino_deoxyhex	546.09	dTDP	dTDP-Qui3N	C16H27N3O14P2	547.097	163.084	dTDP-3-amino-3,6-dideoxy-D-glucose	KEGG
dTDP_amino_deoxyhex	546.09	dTDP	dTDP-Qui4N	C16H27N3O14P2	547.097	163.084	dTDP-4-amino-4,6-dideoxy-D-glucose	KEGG
dTDP_amino_dideoxyhex	530.095	dTDP	dTDP-2,6-dideoxy-D-kanosamine	C16H27N3O13P2	531.102	147.09	dTDP-2,6-dideoxy-D-kanosamine	KEGG
dTDP_amino_dideoxyhex	530.095	dTDP	dTDP-3-amino-3,4,6-trideoxy-D-Glc	C16H27N3O13P2	531.102	147.09	dTDP-3-amino-3,4,6-trideoxy-D-glucose	KEGG
dTDP_amino_dideoxyhex	530.095	dTDP	dTDP-L-ristosamine	C16H27N3O13P2	531.102	147.09	dTDP-3-amino-2,3,6-trideoxy-L-ribo-hexose	KEGG
dTDP_amino_trideoxyhex	514.1	dTDP	dTDP-4-amino-2,3,4,6-tetradeoxy-D-Glc	C16H27N3O12P2	515.107	131.095	dTDP-4-amino-2,3,4,6-tetradeoxy-D-glucose	KEGG
dTDP_deoxyhex	547.074	dTDP	dTDP-6d-L-Tal	C16H26N2O15P2	548.081	164.069	dTDP-6-deoxy-beta-L-talose	KEGG
dTDP_deoxyhex	547.074	dTDP	dTDP-D-Fuc	C16H26N2O15P2	548.081	164.069	dTDP-alpha-D-fucopyranose	KEGG
dTDP_deoxyhex	547.074	dTDP	dTDP-D-Fucf	C16H26N2O15P2	548.081	164.069	dTDP-alpha-D-fucofuranose	KEGG
dTDP_deoxyhex	547.074	dTDP	dTDP-D-fucose	C16H26N2O15P2	548.081	164.069	dTDP-D-fucose	Mikkola et al., 202; pubchem
dTDP_deoxyhex	547.074	dTDP	dTDP-L-dihydrostreptose	C16H26N2O15P2	548.081	164.069	dTDP-L-dihydrostreptose	KEGG
dTDP_deoxyhex	547.074	dTDP	dTDP-L-Rha	C16H26N2O15P2	548.081	164.069	dTDP-L-rhamnose	KEGG
dTDP_deoxyhex	547.074	dTDP	dTDP-L-rhamnose	C16H26N2O15P2	548.081	164.069	dTDP-L-rhamnose	Mikkola et al., 202; pubchem
dTDP_deoxyhexNAc	588.1	dTDP	dTDP-Fuc3NAc	C18H29N3O15P2	589.107	205.095	dTDP-3-acetamido-3,6-dideoxy-alpha-D-galactopyranose	KEGG
dTDP_deoxyhexNAc	588.1	dTDP	dTDP-Fuc4NAc	C18H29N3O15P2	589.107	205.095	dTDP-4-acetamido-4,6-dideoxy-alpha-D-galactose	KEGG
dTDP_deoxyhexNAc	588.1	dTDP	dTDP-Qui3NAc	C18H29N3O15P2	589.107	205.095	dTDP-3-acetamido-3,6-dideoxy-alpha-D-glucose	KEGG
dTDP_deoxyhexNAc	588.1	dTDP	dTDP-Qui4NAc	C18H29N3O15P2	589.107	205.095	dTDP-4-acetamido-4,6-dideoxy-D-glucose	KEGG
dTDP_dideoxyhex	531.079	dTDP	dTDP-L-olivose	C16H26N2O14P2	532.086	148.073	dTDP-L-olivose	KEGG
dTDP_diketo_dideoxyhex	527.047	dTDP	dTDP-3,4-dioxo-2,6-dideoxy-D-Glc	C16H22N2O14P2	528.055	144.042	dTDP-3,4-didehydro-2,6-dideoxy-alpha-D-glucose	KEGG
dTDP_dimethylamino_deoxyhex	574.121	dTDP	dTDP-D-mycaminose	C18H31N3O14P2	575.128	191.116	dTDP-D-mycaminose	KEGG
dTDP_dimethylamino_deoxyhex	574.121	dTDP	dTDP-D-ravidosamine	C18H31N3O14P2	575.128	191.116	dTDP-3-dimethylamino-3,6-dideoxy-alpha-D-galactopyranose	KEGG
dTDP_dimethylamino_dideoxyhex	558.126	dTDP	dTDP-D-angolosamine	C18H31N3O13P2	559.133	175.121	dTDP-D-angolosamine	KEGG
dTDP_dimethylamino_dideoxyhex	558.126	dTDP	dTDP-D-desosamine	C18H31N3O13P2	559.133	175.121	dTDP-3-dimethylamino-3,4,6-trideoxy-D-glucose	KEGG
dTDP_dimethylamino_dideoxyhex	558.126	dTDP	dTDP-L-megosamine	C18H31N3O13P2	559.133	175.121	dTDP-L-megosamine	KEGG
dTDP_dimethylamino_trideoxyhex	542.131	dTDP	dTDP-D-forosamine	C18H31N3O12P2	543.138	159.126	dTDP-4-(dimethylamino)-2,3,4,6-tetradeoxy-alpha-D-erythro-hexopyranose	KEGG
dTDP_hex	563.069	dTDP	dTDP-D-Glc	C16H26N2O16P2	564.076	180.063	dTDP-glucose	KEGG
dTDP_keto_amino_dideoxyhex	528.079	dTDP	dTDP-3-amino-4-oxo-2,3,6-trideoxy-D-Glc	C16H25N3O13P2	529.086	145.074	dTDP-3-amino-2,3,6-trideoxy-4-keto-D-glucose	KEGG
dTDP_keto_amino_dideoxyhex	528.079	dTDP	dTDP-3-amino-4-oxo-2,3,6-trideoxy-L-All	C16H25N3O13P2	529.086	145.074	dTDP-3-amino-4-oxo-2,3,6-trideoxy-L-allose	KEGG
dTDP_keto_deoxyhex	545.058	dTDP	dTDP-3-oxo-6-deoxy-D-Gal	C16H24N2O15P2	546.065	162.053	dTDP-3-dehydro-6-deoxy-alpha-D-galactopyranose	KEGG
dTDP_keto_deoxyhex	545.058	dTDP	dTDP-3-oxo-6-deoxy-D-Glc	C16H24N2O15P2	546.065	162.053	dTDP-3-dehydro-6-deoxy-alpha-D-galactopyranose	KEGG
dTDP_keto_deoxyhex	545.058	dTDP	dTDP-4-oxo-6-deoxy-D-All	C16H24N2O15P2	546.065	162.053	dTDP-4-dehydro-6-deoxy-alpha-D-allose	KEGG
dTDP_keto_deoxyhex	545.058	dTDP	dTDP-4-oxo-6-deoxy-D-Glc	C16H24N2O15P2	546.065	162.053	dTDP-4-oxo-6-deoxy-D-glucose	KEGG
dTDP_keto_deoxyhex	545.058	dTDP	dTDP-4-oxo-6-deoxy-D-Glc	C16H24N2O15P2	546.065	162.053	dTDP-4-dehydro-6-deoxy-alpha-D-glucose	KEGG
dTDP_keto_deoxyhex	545.058	dTDP	dTDP-4-oxo-6-deoxy-L-Man	C16H24N2O15P2	546.065	162.053	dTDP-4-dehydro-6-deoxy-beta-L-mannose	KEGG
dTDP_keto_dideoxyhex	529.063	dTDP	dTDP-3-oxo-2,3,6-trideoxy-D-Glc	C16H24N2O14P2	530.07	146.058	dTDP-4-oxo-2,3,6-trideoxy-D-glucose	KEGG
dTDP_keto_dideoxyhex	529.063	dTDP	dTDP-3-oxo-4,6-dideoxy-D-Glc	C16H24N2O14P2	530.07	146.058	dTDP-3-oxo-4,6-dideoxy-D-glucose	KEGG
dTDP_keto_dideoxyhex	529.063	dTDP	dTDP-4-oxo-2,6-dideoxy-D-All	C16H24N2O14P2	530.07	146.058	dTDP-4-oxo-2,6-dideoxy-D-allose	KEGG
dTDP_keto_dideoxyhex	529.063	dTDP	dTDP-4-oxo-2,6-dideoxy-D-Glc	C16H24N2O14P2	530.07	146.058	dTDP-4-oxo-2,6-dideoxy-D-glucose	KEGG
dTDP_keto_dideoxyhex	529.063	dTDP	dTDP-4-oxo-2,6-dideoxy-L-Man	C16H24N2O14P2	530.07	146.058	dTDP-4-oxo-2,6-dideoxy-L-mannose	KEGG
dTDP_keto_dimethylamino_dideoxyhex	556.11	dTDP	dTDP-3-N,N-dimethylamino-4-oxo-2,3,6-trideoxy-D-Glc	C18H29N3O13P2	557.118	173.105	dTDP-3-N,N-dimethylamino-2,3,6-trideoxy-4-keto-D-glucose	KEGG
dTDP_keto_dimethylamino_dideoxyhex	556.11	dTDP	dTDP-3-N,N-dimethylamino-4-oxo-2,3,6-trideoxy-L-All	C18H29N3O13P2	557.118	173.105	dTDP-3-N,N-dimethylamino-4-oxo-2,3,6-trideoxy-L-allose	KEGG
dTDP_keto_methyl_amino_dideoxyhex	542.095	dTDP	dTDP-L-4-oxovancosamine	C17H27N3O13P2	543.102	159.09	dTDP-L-4-oxovancosamine	KEGG
dTDP_keto_methyl_deoxyhex	559.074	dTDP	dTDP-4-oxo-5-methyl-L-Rha	C17H26N2O15P2	560.081	176.068	dTDP-4-oxo-5-C-methyl-L-rhamnose	KEGG
dTDP_keto_methyl_dideoxyhex	543.079	dTDP	dTDP-3-methyl-4-oxo-2,6-dideoxy-D-Glc	C17H26N2O14P2	544.086	160.074	dTDP-3-methyl-4-oxo-2,6-dideoxy-D-glucose	KEGG
dTDP_keto_methyl_dideoxyhex	543.079	dTDP	dTDP-3-methyl-4-oxo-2,6-dideoxy-L-All	C17H26N2O14P2	544.086	160.074	dTDP-3-methyl-4-oxo-2,6-dideoxy-L-allose	KEGG
dTDP_keto_methyl_dideoxyhex	543.079	dTDP	dTDP-3-O-methyl-4-oxo-2,6-dideoxy-L-Man	C17H26N2O14P2	544.086	160.074	dTDP-3-O-methyl-4-oxo-2,6-dideoxy-L-mannose	KEGG
dTDP_keto_trideoxyhex	513.068	dTDP	dTDP-4-oxo-2,3,6-trideoxy-D-Glc	C16H24N2O14P2	514.075	130.063	dTDP-4-oxo-2,3,6-trideoxy-D-glucose	KEGG
dTDP_methyl_amino_dideoxyhex	544.11	dTDP	dTDP-L-epivancosamine	C17H29N3O13P2	545.118	161.105	dTDP-3-amino-2,3,6-trideoxy-3-methyl-beta-L-arabino-hexopyranose	KEGG
dTDP_methyl_amino_dideoxyhex	544.11	dTDP	dTDP-L-vancosamine	C17H29N3O13P2	545.118	161.105	dTDP-beta-L-vancosamine	KEGG
dTDP_methyl_deoxyhex	561.089	dTDP	dTDP-4-O-demethyl-B-L-noviose	C17H28N2O15P2	562.096	178.084	dTDP-4-O-demethyl-beta-L-noviose	KEGG
dTDP_methyl_dideoxyhex	545.094	dTDP	dTDP-L-mycarose	C17H28N2O14P2	546.102	162.089	dTDP-2,6-dideoxy-3-C-methyl-beta-L-ribo-hexose	KEGG
dTDP_methyl_dideoxyhex	545.094	dTDP	dTDP-L-oleandrose	C17H28N2O14P2	546.102	162.089	dTDP-L-oleandrose	KEGG
CMP_KDO	542.103	CMP	CMP-KDO	C17H26N3O15P	543.11	238.069	CMP-3-deoxy-D-manno-octulosonate	KEGG
CMP_KDN	572.113	CMP	CMP-KDN	C18H28N3O16P	573.121	268.079	CMP-3-deoxy-D-glycero-D-galacto-non-2-ulopyranosonate	KEGG
CMP_NeuAc	613.14	CMP	CMP-Neu5Ac	C20H31N4O16P	614.147	309.106	CMP-N-acetylneuraminate	KEGG
CMP_NeuGc	629.135	CMP	CMP-Neu5Gc	C20H31N4O17P	630.142	325.101	CMP-N-glycoloyneuraminate	KEGG
CMP_NloAc2	638.172	CMP	CMP-Pse5Ac7Ac	C22H34N5O15P	639.179	334.138	CMP-pseudaminic acid	KEGG
CMP_NloAc2	638.172	CMP	CMP-Leg5Ac7Ac	C22H34N5O15P	639.179	334.138	CMP-N,N'-diacetyllegionaminate	KEGG
CMP_NloAc2Me	652.187	CMP	CMP_LegAcAcMe	C23H36N5O15P	653.195	348.153		MANUALLY ADDED
CMP_NloAc2MeAc	694.197	CMP	CMP_LegAcAcMeAc	C25H38N5O16P	695.205	390.164		MANUALLY ADDED
CMP-NulOAc-diOMetGlyceroyl	711.2	CMP	CMP-NulOAc-diOMetGlyceroyl	C25H39N5O17P	712.208	407.167		MANUALLY ADDED
CMP_NloAc2	638.172	CMP	CMP-8eLeg5Ac7Ac	C22H34N5O15P	639.179	334.138	CMP-5,7-diacetamido-3,5,7,9-tetradeoxy-L-glycero-D-galacto-non-2-ulosonic acid	KEGG
CMP_NloAcAla	667.198	CMP	CMP-Leg5Ac7Ala	C23H37N6O15P	668.206	363.164	CMP-5-N-acetyl-7-N-(D-alanyl)-legionaminic acid	KEGG
CMP_NloAcAm	666.214	CMP	CMP_LegAmAla	C23H38N7O14P	667.221	362.18		MANUALLY ADDED
CMP_NloAcAm	637.187	CMP	CMP_LegAcAm	C22H35N6O14P	638.195	333.154		MANUALLY ADDED
CMP_NloAcAmMe	651.203	CMP	CMP_LegAcAmMe	C23H37N6O14P	652.211	347.169		MANUALLY ADDED
CMP_NloAcAmMeAc	693.213	CMP	CMP_LegAcAmMeAc	C25H39N6O15P	694.221	389.18		MANUALLY ADDED
CMP-NulOAm-diOMetGlyceroyl	710.216	CMP	CMP-NulOAm-diOMetGlyceroyl	C25H40N6O16P	711.224	406.183		MANUALLY ADDED
CMP_NloAc2MeAc	694.197	CMP	CMP_DuloAc2	C25H38N5O16P	695.205	390.164		MANUALLY ADDED
CMP_NloAcAmMeAc	693.213	CMP	CMP_DuloAc2	C25H39N6O15P	694.221	389.18		MANUALLY ADDED

### Sheet: C. NT-Background-Peaks
NT-class	NT-Sugar [M-H]-	NT	NOTE
ADP-deoxyribose	542.069	ADP	NAD/NADP-related.
ADP-deoxyrib(ox/red)	544.085	ADP	ADP-deoxyrib related.
dTDP-145	546.09	dTDP	Aminodeoxyhex related?
UDP-147	550.084	UDP	identity unclear.
UDP-159	562.048	UDP	UDP dehydroamino; ADP version also present.
CDP-160	562.084	CDP	CDP fragments, identity unclear.
CMP-245	567.147	CMP	CDP fragments, identity unclear.
dTDP-168	569.058	dTDP	identity unclear.
ADP-147	573.075	ADP	identity unclear.
ADP-148	574.059	ADP	identity unclear.
ADP-150	576.075	ADP	identity unclear.
ADP-159	585.075	ADP	identity unclear.
UDP-184	587.032	UDP	identity unclear.
UDP-187	590.079	UDP	identity unclear.
ADP-175	601.07	ADP	identity unclear.
dTDP-202	603.111	dTDP	identity unclear.
UDP-202	605.09	UDP	Amino-HexNAc; possibly bacillosamine related.
ADP-184	610.059	ADP	identity unclear.
CMP-290	612.156	CMP	identity unclear.
CMP-290	612.156	CMP	identity unclear.
CDP-215	617.127	CDP	identity unclear.
ADP-193	619.093	ADP	ADP-rib-phos related.
UDP-219	622.069	UDP	identity unclear.
UDP-219	622.069	UDP	identity unclear.
ADP-200	626.054	ADP	Deoxyrib-hex (fragment 346); supported by MS/MS.
ADP-201	627.122	ADP	ADP+GDP fragments, co-fragmentation of 2 precursors?
GDP-187	629.102	GDP	ADP+GDP fragments, co-fragmentation of 2 precursors?
dTDP-linked(notdTDP-231)	632.126	dTDP	identity unclear.
GDP-198	640.07	GDP	identity unclear.
ADP-214	640.07	ADP	identity unclear.
ADP-220	646.08	ADP	identity unclear.
ADP-220	646.08	ADP	identity unclear.
GDP-206	648.096	GDP	identity unclear.
GDP-206	648.096	GDP	identity unclear.
UDP-258	661.08	UDP	identity unclear.
NAD⁺/NAD-related	662.099	ADP	NAD-related.
NAD-related	663.083	ADP	NAD-related; +540 fragment; Na-adduct.
CMP-343(Hex₄)	665.219	CMP	identity unclear.
CMP-355	677.192	CMP	identity unclear.
CMP-359	681.214	CMP	clear 322 fragment, unknown modification.
ADP-256	682.128	ADP	NAD+18; redox versions; fragments poorly.
ADP-258	684.084	ADP	RT; also in mammalian cells.
ADP-258	684.107	ADP	NAD+18; redox variants.
ADP-259.0454	685.067	ADP	identity unclear.
ADP-259.0454	685.067	ADP	identity unclear.
UDP-285	688.127	UDP	identity unclear.
(ADP)₂dimer	693.118	ADP	identity unclear.
ADP-270	696.107	ADP	identity unclear.
UDP-297(Na-adduct)	700.077	UDP	identity unclear.
ADP-278	704.11	ADP	NAD-related; 540 fragment.
ADP-278	704.11	ADP	NAD-related; 540 fragment.
GDP-265	707.097	GDP	identity unclear.
GDP-265	707.097	GDP	identity unclear.
AMP–GMPdimer	709.112	ADP	noncovalent dimer; ADP/GDP ratios vary.
UDP-275	678.09408/21	UDP	UDP fragment; UDP-HexNAc+72.01?
UDP-301	704.12231/36	UDP	identity unclear.

### Sheet: D. Monosaccharides
M_Class	mi	UDP-Sugars	GDP-Sugars	ADP-Sugars	CDP-Sugars	dTDP-Sugars	CMP-Sugars
HexNAc	221.09	606.074	645.097	629.102	605.09	604.095	525.124
HexNAcA	235.069	620.054	659.076	643.081	619.07	618.074	539.103
KDN	268.079	653.064	692.086	676.091	652.08	651.085	572.113
KDO	238.069	623.053	662.076	646.08	622.069	621.074	542.103
MurNAc	293.111	678.095	717.118	701.123	677.111	676.116	597.145
NeuAc	309.106	694.09	733.113	717.118	693.106	692.111	613.14
NeuGc	325.101	710.085	749.108	733.112	709.101	708.106	629.135
NloAc2	334.138	719.122	758.145	742.149	718.138	717.143	638.172
NloAcAla	363.164	748.149	787.171	771.176	747.165	746.169	667.198
NloAcAm	362.18	747.165	786.187	770.192	746.18	745.185	666.214
Pent	150.053	535.037	574.06	558.064	534.053	533.058	454.087
SQ	244.025	629.01	668.032	652.037	628.026	627.03	548.059
amino_deoxyhex	163.084	548.068	587.091	571.096	547.084	546.089	467.118
amino_deoxyhexNAc	204.111	589.095	628.118	612.123	588.111	587.116	508.145
amino_dideoxyhex	147.09	532.074	571.096	555.101	531.09	530.095	451.124
amino_hex	179.079	564.064	603.086	587.091	563.08	562.084	483.113
amino_hexNAcA	234.085	619.07	658.092	642.097	618.086	617.09	538.119
amino_pent	149.069	534.053	573.076	557.08	533.069	532.074	453.103
amino_trideoxyhex	131.095	516.079	555.102	539.106	515.095	514.1	435.129
aminoformyl_deoxyhex	191.079	576.063	615.086	599.09	575.079	574.084	495.113
deoxyhept	194.079	579.063	618.086	602.09	578.079	577.084	498.113
deoxyhex	164.069	549.053	588.075	572.08	548.069	547.074	468.103
deoxyhexNAc	205.095	590.079	629.102	613.107	589.095	588.1	509.129
deoxyhexNAc2	246.122	631.106	670.128	654.133	630.122	629.127	550.156
deoxyhexNAm	204.111	589.095	628.118	612.123	588.111	587.116	508.145
dideoxyhex	148.073	533.058	572.08	556.085	532.074	531.079	452.108
diketo_dideoxyhex	144.042	529.027	568.049	552.054	528.043	527.047	448.076
dimethylamino_deoxyhex	191.116	576.1	615.123	599.127	575.116	574.121	495.15
dimethylamino_dideoxyhex	175.121	560.105	599.128	583.132	559.121	558.126	479.155
dimethylamino_trideoxyhex	159.126	544.11	583.133	567.137	543.126	542.131	463.16
formamidopent	177.064	562.048	601.071	585.075	561.064	560.069	481.098
glycerol	92.0473	477.032	516.054	500.059	476.048	475.052	396.081
heptose	210.073	595.058	634.08	618.085	594.074	593.079	514.108
hex	180.063	565.048	604.07	588.075	564.064	563.068	484.097
hexA	194.043	579.027	618.05	602.054	578.043	577.048	498.077
hexNAc2A	276.096	661.08	700.103	684.107	660.096	659.101	580.13
hexNAcNAmA	275.112	660.096	699.119	683.123	659.112	658.117	579.146
hexNAc_enolpyruvate	291.095	676.08	715.102	699.107	675.096	674.1	595.129
keto_amino_dideoxyhex	145.074	530.058	569.081	553.085	529.074	528.079	449.108
keto_deoxyhept	192.063	577.047	616.07	600.075	576.063	575.068	496.097
keto_deoxyhex	162.053	547.037	586.06	570.064	546.053	545.058	466.087
keto_deoxyhexNAc	203.079	588.064	627.086	611.091	587.08	586.084	507.113
keto_dideoxyhex	146.058	531.042	570.065	554.069	530.058	529.063	450.092
keto_dimethylamino_dideoxyhex	173.105	558.09	597.112	581.117	557.106	556.11	477.139
keto_hex	178.048	563.032	602.055	586.059	562.048	561.053	482.082
keto_hexNAcA	233.054	618.038	657.06	641.065	617.054	616.059	537.088
keto_methyl_amino_dideoxyhex	159.09	544.074	583.096	567.101	543.09	542.095	463.124
keto_methyl_deoxyhex	176.068	561.053	600.075	584.08	560.069	559.074	480.102
keto_methyl_dideoxyhex	160.074	545.058	584.08	568.085	544.074	543.079	464.108
keto_trideoxyhex	130.063	515.047	554.07	538.075	514.063	513.068	434.097
ketopent	148.037	533.022	572.044	556.049	532.038	531.042	452.071
methyl_amino_dideoxyhex	161.105	546.09	585.112	569.117	545.106	544.11	465.139
methyl_deoxyhex	178.084	563.068	602.091	586.096	562.084	561.089	482.118
methyl_dideoxyhex	162.089	547.074	586.096	570.101	546.09	545.094	466.123
ribitol	152.068	537.053	576.075	560.08	536.069	535.074	456.102
