## Supplementary material for "SugarBase: mapping glycomolecule precursors in microbes": SI Excel 6

### Sheet: A. Discovery_Data_CMP_Sugars
Sample	hit_id	Total Score	Scan	Precursor m/z	NT-sugar	Nucleotide fragment	Sugar mass	Sum formula	Mass error (ppm)	Relative abundance	MS1 Intensity	RT (min)	Isolation centre	Consecutive Score	Pearson Score	Frag Score	Parent Score	CO2 Score	MS1/MS2 correlation	% fragmentation
13C_control	-	-	-	-	-	-	-	-	-	-	-	-	-	-	-	-	-	-	-	-
Candidatus Accumulibacter phosphatis	38.2	40	3282.2	638.172	CMP-316.1271	CMP	316.127	C13H20N2O7	0.21	4.44	79573	8.05	636	10	10	10	0	10	1	158.87
Campylobacter jejuni NCTC 11168	36.2	50	3818.2	620.161	CMP-298.1165	CMP	298.116	C13H18N2O6	0.62	21.83	878707	9.36	620	10	10	10	10	10	0.99	129.06
Campylobacter jejuni NCTC 11168	43.2	50	3270.2	711.224	CMP-389.1798	CMP	389.18	C16H27N3O8	0.23	8.83	355273	8.02	708	10	10	10	10	10	0.99	119.23
Campylobacter jejuni NCTC 11168	41.2	50	3166.2	651.203	CMP-329.1587	CMP	329.159	C14H23N3O6	0.64	45.62	1836449	7.76	652	10	10	10	10	10	0.97	141.6
Campylobacter jejuni NCTC 11168	38.2	50	3102.2	637.188	CMP-315.1430	CMP	315.143	C13H21N3O6	0.51	27.46	1105293	7.61	636	10	10	10	10	10	0.95	178.54
Campylobacter jejuni NCTC 11168	37.2	40	3192.2	638.172	CMP-316.1271	CMP	316.127	C13H20N2O7	0.56	0.83	33379	7.83	636	10	10	10	0	10	1	384.84
Campylobacter jejuni NCTC 11168	32.2	40	3066.2	612.156	CMP-290.1114	CMP	290.111	C11H18N2O7	0.56	1.03	41278	7.52	612	10	10	10	0	10	1	152.31
Campylobacter jejuni NCTC 11168	42.2	30	3986.2	694.198	CMP-372.1533	CMP	372.153	C16H24N2O8	0.85	10.43	419816	9.78	692	10	-10	10	10	10	0.69	194.32
Campylobacter jejuni NCTC 11168	34.2	30	3100.2	626.172	CMP-304.1271	CMP	304.127	C12H20N2O7	0.47	0.32	12753	7.6	628	10	10	10	0	0	0.84	150.92
Campylobacter jejuni NCTC 81116	28.2	50	3142.2	680.193	CMP-358.1488	CMP	358.149	C14H22N4O7	0.27	43.35	1672176	7.71	676	10	10	10	10	10	0.99	125.96
Campylobacter jejuni NCTC 81116	10.1	40	3352.1	578.15	CMP-256.1059	CMP	256.106	C11H16N2O5	0.04	1.97	75861	8.22	580	10	10	10	0	10	1	399.72
Campylobacter jejuni NCTC 81116	24.2	30	3102.2	637.188	CMP-315.1430	CMP	315.143	C13H21N3O6	1.27	2.69	103710	7.61	636	10	-10	10	10	10	0.54	156.23
Campylobacter jejuni NCTC 81116	11.1	30	3176.1	595.177	CMP-273.1325	CMP	273.132	C11H19N3O5	0.24	0.25	9528	7.79	596	10	10	10	0	0	1	184.14
Campylobacter jejuni NCTC 81116	26.2	20	3174.2	684.188	CMP-362.1438	CMP	362.144	C13H22N4O8	6.99	0.11	4228	7.78	684	0	10	10	0	0	0.99	24320.8
Campylobacter jejuni NCTC 81116	18.2	0	3798.2	663.164	CMP-341.1196	CMP	341.12	C11H21N2O10	4.87	3.56	137365	9.32	660	10	10	10	10	10	0.97	135.57
Campylobacter jejuni NCTC 81116	23.2	0	3818.2	620.161	CMP-298.1165	CMP	298.116	C13H18N2O6	2.29	0.11	4265	9.36	620	0	-10	10	0	0	0.58	143.67
Escherichia coli K12	-	-	-	-	-	-	-	-	-	-	-	-	-	-	-	-	-	-	-	-
HEK293	12.2	20	3396.2	613.14	CMP-291.0954	CMP	291.095	C11H17N1O8	0.55	0.04	6160	8.33	612	0	10	10	0	0	0.84	148.44
Candidatus Kuenenia stuttgartiensis	42.2	50	3452.2	596.161	CMP-274.1165	CMP	274.116	C11H18N2O6	0.84	27.44	816034	8.47	596	10	10	10	10	10	0.97	148.58
Candidatus Kuenenia stuttgartiensis	19.1	50	3262.1	582.145	CMP-260.1008	CMP	260.101	C10H16N2O6	0.49	20.37	605635	8	580	10	10	10	10	10	1	139.71
Candidatus Kuenenia stuttgartiensis	46.2	30	3576.2	610.177	CMP-288.1321	CMP	288.132	C12H20N2O6	0.12	1.5	44472	8.77	612	10	10	10	0	0	0.99	157.67
Candidatus Kuenenia stuttgartiensis	21.1	30	3652.1	580.166	CMP-258.1216	CMP	258.122	C11H18N2O5	0.1	0.21	6321	8.96	580	10	10	10	0	0	0.85	76.03
Candidatus Kuenenia stuttgartiensis	47.2	20	3612.2	638.172	CMP-316.1271	CMP	316.127	C13H20N2O7	1.26	0.14	4143	8.86	636	0	10	10	0	0	0.89	238.65
Magnetospirillum gryphiswaldense	86.2	50	3716.2	693.214	CMP-371.1693	CMP	371.169	C16H25N3O7	0.68	100	3959962	9.11	692	10	10	10	10	10	0.93	213.1
Magnetospirillum gryphiswaldense	78.2	50	3406.2	651.203	CMP-329.1587	CMP	329.159	C14H23N3O6	1.96	12.81	507415	8.35	652	10	10	10	10	10	0.88	195.03
Magnetospirillum gryphiswaldense	18.1	40	3308.1	525.124	CMP-203.0794	CMP	203.079	C8H13N1O5	0.27	3.8	150644	8.11	524	10	10	10	10	0	1	210.58
Magnetospirillum gryphiswaldense	82.2	30	3802.2	679.198	CMP-357.1536	CMP	357.154	C15H23N3O7	1.42	0.89	35340	9.32	676	10	10	10	0	0	0.98	219.91
Magnetospirillum gryphiswaldense	20.1	30	3732.1	539.14	CMP-217.0950	CMP	217.095	C9H15N1O5	0.67	0.3	11917	9.15	540	10	10	10	0	0	0.99	164.65
Magnetospirillum gryphiswaldense	71.2	20	3496.2	653.183	CMP-331.1380	CMP	331.138	C13H21N3O7	0.62	0.38	15078	8.57	652	0	10	10	0	0	0.87	365.39
Magnetospirillum gryphiswaldense	70.2	20	3252.2	637.188	CMP-315.1430	CMP	315.143	C13H21N3O6	2.23	0.31	12471	7.98	636	0	10	10	0	0	0.95	132.47
Magnetospirillum gryphiswaldense	0	0	0	707.23	CMP-403	CMP	385.185	C17H27N3O7	0	12.6264	500000	9.86	0	0	0	0	0	0	0	0

### Sheet: B. CJ11168_Ac_vs_Am_Ratios
hit_id	Total Score	Scan	Precursor m/z	NT-sugar	Nucleotide fragment	Sugar mass	Sum formula	Mass error (ppm)	Relative abundance	MS1 Intensity	RT (min)	Isolation centre	Consecutive Score	Pearson Score	Frag Score	Parent Score	CO2 Score	MS1/MS2 correlation	% fragmentation
27.2	40	3454.2	605.09	UDP-202.0954	UMP	202.095	C8H14N2O4	1.2	3.23	130029	8.47	604	10	10	10	10	0	0.83	33.82
25.2	20	3484.2	606.074	UDP-203.0794	UMP	203.079	C8H13N1O5	0.58	22.2	893547	8.54	604	10	-10	10	10	0	0.55	5.84
32.2	40	3066.2	612.156	CMP-290.1114	CMP	290.111	C11H18N2O7	0.56	1.03	41278	7.52	612	10	10	10	0	10	1	152.31
				CMP-291						ND
38.2	50	3102.2	637.188	CMP-315.1430	CMP	315.143	C13H21N3O6	0.51	27.46	1105293	7.61	636	10	10	10	10	10	0.95	178.54
37.2	40	3192.2	638.172	CMP-316.1271	CMP	316.127	C13H20N2O7	0.56	0.83	33379	7.83	636	10	10	10	0	10	1	384.84

### Sheet: C. Matching_NT_and_DMB_Sugars
Sample	hit_id	Total Score	Scan	Precursor m/z	NT-sugar	Nucleotide fragment	Sugar mass	Sum formula	Mass error (ppm)	Relative abundance	MS1 Intensity	RT (min)	Isolation centre	Consecutive Score	Pearson Score	Frag Score	Parent Score	CO2 Score	MS1/MS2 correlation	% fragmentation	DMB-sugar-M+H+	TargetMass	trans_295_072	trans_297_087	trans_313_082	trans_315_098	trans_311_103	C_Class	maxParentInt	totParentInt	FormMass	Waterscore	Cons	Totscore	Matched_FormMass	ppm_err	Notes
Campylobacter jejuni NCTC 11168	32.2	40	3066.2	612.156	CMP-290.1114	CMP	290.111	C11H18N2O7	0.56	1.03	41278	7.52	612	10	10	10	0	10	1	152.31	424.159	424.159	1	0	1	0	0	9	2.35125e+06	1.09246e+07	424.159	2	1	0.61003	424.159	0	424+425 combined
Campylobacter jejuni NCTC 11168	36.2	50	3818.2	620.161	CMP-298.1165	CMP	298.116	C13H18N2O6	0.62	21.83	878707	9.36	620	10	10	10	10	10	0.99	129.06	432.165	432.165	0	1	0	0	0	9	3.17723e+06	8.15592e+06	432.164	11	5	1.6124	432.164	2.31393
Campylobacter jejuni NCTC 11168	34.2	30	3100.2	626.172	CMP-304.1271	CMP	304.127	C12H20N2O7	0.47	0.32	12753	7.6	628	10	10	10	0	0	0.84	150.92	438.175	438.175	1	0	1	0	0	9	265198	938476	438.175	3	1	0.55939	438.175	0
Campylobacter jejuni NCTC 11168	38.2	50	3102.2	637.188	CMP-315.1430	CMP	315.143	C13H21N3O6	0.51	27.46	1105293	7.61	636	10	10	10	10	10	0.95	178.54	449.191	449.191	0	1	0	0.941176	0	9	1.98676e+07	5.7647e+07	449.192	17	8	2.0594	449.192	2.22622	449+450 combined
Campylobacter jejuni NCTC 11168	41.2	50	3166.2	651.203	CMP-329.1587	CMP	329.159	C14H23N3O6	0.64	45.62	1836449	7.76	652	10	10	10	10	10	0.97	141.6	463.207	463.207	0	0.941176	0	0.588235	0	9	45081320	1.91727e+08	463.207	17	8	2.6583	463.207	0
Campylobacter jejuni NCTC 11168	42.2	30	3986.2	694.198	CMP-372.1533	CMP	372.153	C16H24N2O8	0.85	10.43	419816	9.78	692	10	-10	10	10	10	0.69	194.32	506.201	506.201	0	1	0	0.461538	0	9	52437.6	4.62659e+06	506.201	16	5	1.8562	506.201	0
Campylobacter jejuni NCTC 11168	43.2	50	3270.2	711.224	CMP-389.1798	CMP	389.18	C16H27N3O8	0.23	8.83	355273	8.02	708	10	10	10	10	10	0.99	119.23	523.228	523.228	0	1	0	1	0	9	2.12562e+06	5.85615e+06	524.212	12	3	1.4025	524.212		523+524 combined
Campylobacter jejuni NCTC 81116	0	0	0	0	0	0	0	0	0	0	0	0	0	0	0	0	0	0	0	0	0	0	0.666667	0	1	0	0	9	613279	2.13011e+06	425.143	8	3	1.1699	425.143		NeuAc
Campylobacter jejuni NCTC 81116	23.2	0	3818.2	620.161	CMP-298.1165	CMP	298.116	C13H18N2O6	2.29	0.11	4265	9.36	620	0	-10	10	0	0	0.58	143.67	432.165	432.165	0	0	0	0	0	0	51319.7	100172	431.182	0	1	0.22618	431.182		Only Am form found (manually added)
Campylobacter jejuni NCTC 81116	24.2	30	3102.2	637.188	CMP-315.1430	CMP	315.143	C13H21N3O6	1.27	2.69	103710	7.61	636	10	-10	10	10	10	0.54	156.23	449.191	449.191	0	1	0	1	0	9	4.88812e+06	1.07246e+07	449.191	5	2	0.9606	449.191	449+450
Campylobacter jejuni NCTC 81116	0	0	0	0	0	0	0	0	0	0	0	0	0	0	0	0	0	0	0	0	0	0	0	1	0	1	0	9	556852	1.17028e+06	465.186	8	2	1.4862	465.186		C20H27N5O8
Campylobacter jejuni NCTC 81116	18.2	0	3798.2	663.164	CMP-341.1196	CMP	341.12	C11H21N2O10	4.87	3.56	137365	9.32	660	10	10	10	10	10	0.97	135.57	475.168	475.168	0	0.666667	0	1	0	9	266646	1.57311e+06	475.17	6	3	0.35102	475.17	4.20904
Campylobacter jejuni NCTC 81116	28.2	50	3142.2	680.193	CMP-358.1488	CMP	358.149	C14H22N4O7	0.27	43.35	1672176	7.71	676	10	10	10	10	10	0.99	125.96	492.197	492.197	0.875	0.875	1	0.5	0	9	2.69913e+07	5.45005e+07	492.198	8	3	3.0256	492.198	2.03171
Campylobacter jejuni NCTC 81116	10.1	40	3352.1	578.15	CMP-256.1059	CMP	256.106	C11H16N2O5	0.04	1.97	75861	8.22	580	10	10	10	0	10	1	399.72	390.154	390.154	0	0	0	0	0	0	0	0	0	0	0	0	0		ND
Campylobacter jejuni NCTC 81116	11.1	30	3176.1	595.177	CMP-273.1325	CMP	273.132	C11H19N3O5	0.24	0.25	9528	7.79	596	10	10	10	0	0	1	184.14	407.181	407.181	0	0	0	0	0	0	0	0	0	0	0	0	0		ND
Campylobacter jejuni NCTC 81116	26.2	20	3174.2	684.188	CMP-362.1438	CMP	362.144	C13H22N4O8	6.99	0.11	4228	7.78	684	0	10	10	0	0	0.99	24320.8	496.192	496.192	0	0	0	0	0	0	0	0	0	0	0	0	0		ND
Magnetospirillum gryphiswaldense	0	0	0	707.23	CMP-403	CMP	385.185	C17H27N3O7	0	0	500000	9.86	0	0	0	0	0	0	0	0	519.233	519.233	0	0	0	0	0	0	50000	0	0	0	0	0			present (manually added)
Magnetospirillum gryphiswaldense	86.2	50	3716.2	693.214	CMP-371.1693	CMP	371.169	C16H25N3O7	0.68	100	3959962	9.11	692	10	10	10	10	10	0.93	213.1	505.217	505.217	0	0	0	0	1	10	504147	5.31729e+06	505.219	14	5	1.4383	505.219	3.95869	-
Magnetospirillum gryphiswaldense	78.2	50	3406.2	651.203	CMP-329.1587	CMP	329.159	C14H23N3O6	1.96	12.81	507415	8.35	652	10	10	10	10	10	0.88	195.03	463.207	463.207	0	0	0	0	0	10	8349.83	8349.83	0	0	0	0			AcAc form found / acetic acid conversion
Magnetospirillum gryphiswaldense	82.2	30	3802.2	679.198	CMP-357.1536	CMP	357.154	C15H23N3O7	1.42	0.89	35340	9.32	676	10	10	10	0	0	0.98	219.91	491.202	491.202	0	1	0	0.5	0	9	194970	623410	491.203	4	2	0.51974	491.203	2.03582	-
Magnetospirillum gryphiswaldense		20	3252.2	637.188	CMP-315.1430	CMP	315.143	C13H21N3O6	2.23	0.31	12471	7.98	636	0	10	10	0	0	0.95	132.47	449.191	449.191	0	0	0	0	0	0	0	0	0	0	0	0			traces for DMB data
Magnetospirillum gryphiswaldense	71.2	20	3496.2	653.183	CMP-331.1380	CMP	331.138	C13H21N3O7	0.62	0.38	15078	8.57	652	0	10	10	0	0	0.87	365.39	465.186	465.186	0	0	0	0	0	0	0	0	0	0	0	0			traces for DMB data
Magnetospirillum gryphiswaldense	18.1	40	3308.1	525.124	CMP-203.0794	CMP	203.079	C8H13N1O5	0.27	3.8	150644	8.11	524	10	10	10	10	0	1	210.58	337.127	337.127	0	0	0	0	0	0	0	0	0	0	0	0			ND
Magnetospirillum gryphiswaldense	20.1	30	3732.1	539.14	CMP-217.0950	CMP	217.095	C9H15N1O5	0.67	0.3	11917	9.15	540	10	10	10	0	0	0.99	164.65	351.143	351.143	0	0	0	0	0	0	0	0	0	0	0	0			ND
Candidatus Kuenenia stuttgartiensis	42.2	50	3452.2	596.161	CMP-274.1165	CMP	274.116	C11H18N2O6	0.84	27.44	816034	8.47	596	10	10	10	10	10	0.97	148.58	408.165	408.165	0	1	0	0.5	0	9	1.23951e+06	4.22852e+06	408.164	19	6	1.2757	408.164	2.44999
Candidatus Kuenenia stuttgartiensis	19.1	50	3262.1	582.145	CMP-260.1008	CMP	260.101	C10H16N2O6	0.49	20.37	605635	8	580	10	10	10	10	10	1	139.71	394.149	394.149	0	1	0	0.666667	0	9	4.75649e+06	1.00663e+07	394.149	12	3	2.45	394.149	0
Candidatus Kuenenia stuttgartiensis	46.2	30	3576.2	610.177	CMP-288.1321	CMP	288.132	C12H20N2O6	0.12	1.5	44472	8.77	612	10	10	10	0	0	0.99	157.67	422.18	422.18	0	1	0	0	0	9	201544	402657	422.18	2	1	0.50041	422.18	0
Candidatus Kuenenia stuttgartiensis	21.1	30	3652.1	580.166	CMP-258.1216	CMP	258.122	C11H18N2O5	0.1	0.21	6321	8.96	580	10	10	10	0	0	0.85	76.03	392.17	392.17	0	0	0	0	0	0	0	0	0	0	0	0			ND
Candidatus Kuenenia stuttgartiensis	47.2	20	3612.2	638.172	CMP-316.1271	CMP	316.127	C13H20N2O7	1.26	0.14	4143	8.86	636	0	10	10	0	0	0.89	238.65	450.175	450.175	0	0	0	0	0	0	0	0	0	0	0	0			ND

### Sheet: D. Leg_BGC_CJ11168_vs_Kuenenia
Candidatus Kuenenia stuttgartiensis
Gene	CDS
KSMBR1_RS09820	NAD-dependent 4,6-dehydratase	legB
KSMBR1_RS09825	sugar phosphate nucleotidyltransferase / cytidylyltransferase like	legF/neuA
KSMBR1_RS09830	transaminase	legC
KSMBR1_RS09835	PIG-L deacetylase	deac
KSMBR1_RS09840	WbqC family protein, O-antigen related	unknown
KSMBR1_RS09845	formyltransferase family protein	legH/fmt
KSMBR1_RS09850	N-acetylneuraminate synthase family protein, neuB	neuB
KSMBR1_RS09855	glycosyltransferase family protein / cytidylyltransferase domain-containing protein	legF/neuA
KSMBR1_RS09860	Nucleotidase	pse/legG
Campylobacter jejuni NCTC 11168
Gene	CDS
Cj1319	NAD-dependent 4,6-dehydratase	legB
Cj1320	PLP-dependent aminotransferase	legC
Cj1324	ptmG, cj1324, Ac->Am (N-acetyl sugar amidotransferase)	ptmG
Cj1325	ptmH, cj1325, LegN-Me transferase	ptmH
Cj1326	N,N'-diacetyllegionaminic acid synthase, neuB2	neuB
Cj1327	GDP/UDP-N,N'-diacetylbacillosamine 2-epimerase	neuC/legI
Cj1328	sugar-phosphate nucleotide transferase	legG
cj1330	isomerase	ptmF
cj1331	CMP-N,N'-diacetyllegionaminic acid synthase	ptmb/legF/neuA
cj1332	Oxidoreductase	ptma
