## Supplementary material for "SugarBase: mapping glycomolecule precursors in microbes": SI Excel 7

### Sheet: A. Pse_Leg_Biosynthesis_Enzymes
PATHWAY	ACCESSION	GENE	FUNCTION
LEG	Q0P8T8	legB	Nucleotide sugar dehydratase
LEG	Q0P8T7	legC	Aminotransferase (DegT family)
LEG	Q0P8V9	legH	Aminoglycoside N(3)-acetyltransferase
LEG	Q0P8T0	legG	GDP/UDP-N,N'-diacetylbacillosamine 2-epimerase (hydrolyzing)
LEG	Q0P8T1	legI	N,N'-diacetyllegionaminic acid synthase
LEG	Q0P8S7	legF	CMP-N,N'-diacetyllegionaminic acid synthase
LEG	Q0P8S3	maf4/1	6-hydroxymethylpterin diphosphokinase MptE-like domain-containing protein
LEG	Q0P8T3	ptmG	N-acetyl sugar amidotransferase
LEG	Q0P8T2	ptmH	Methyltransferase
LEG	Q9PPA2	glmU	Bifunctional protein GlmU
UDPGCLN	Q0P8S9	ptmE	Sugar-phosphate nucleotide transferase
UDPGCLN	Q0P8K7	pgmL	Phospho-sugar mutase
UDPGCLN	Q0P8S6	ptmA	Oxidoreductase (flagellin modification)
UDPGCLN	Q0P8S8	ptmF	Uncharacterized protein
PSE	Q0P8W4	pseB	UDP-N-acetylglucosamine 4,6-dehydratase (inverting)
PSE	Q0P8W3	pseC	UDP-4-amino-4,6-dideoxy-N-acetyl-β-L-altrosamine transaminase
PSE	Q0P8U4	pseH	Acetyltransferase PseH
PSE	Q0P8U5	pseG	UDP-2,4-diacetamido-2,4,6-trideoxy-β-L-altropyranose hydrolase
PSE	Q0P8U0	pseI	Pseudaminic acid synthase
PSE	Q0P8U6	pseF	Pseudaminic acid cytidylyltransferase
PSE	Q0P8S2	pseE	PseE protein
BACLEG	Q0P9D4	pglF	UDP-N-acetyl-α-D-glucosamine C6 dehydratase
BACLEG	UniRef100_Q0P9D3	pglE	UDP-N-acetylbacillosamine transaminase
BACLEG	UniRef100_Q0P9D1	pglD	UDP-N-acetylbacillosamine N-acetyltransferase
BACLEG	Q5ZXH8	lpg0753/neuC	UDP-N,N'-diacetylbacillosamine 2-epimerase (hydrolyzing)
BACLEG	Q5ZXH9	neuB	N,N'-diacetyllegionaminic acid synthase
BACLEG	A0A0P0LXX4	neuA	NeuA (sialic/legionaminic acid–related enzyme)

### Sheet: B. Enzyme_Expression_Heatmap
	Spectral counts
	pseB	pseC	pseG	pseI	pseF	legB	legC	legG	legI	legF	ptmG	ptmH	neuC
Escherichia coli K12	0	1	0	0	0	0	0	0	0	0	0	0	0
Campylobacter jejuni NCTC 11168	32	10.5	2.5	10.5	2	4	3.5	1.5	8.5	5.5	132	7.5	1
Campylobacter jejuni NCTC 81116	42.5	15.5	1.5	12.5	0	0	0	0	0	0	0	0	0
Ca. Accumulibacter phosphatis	12	5.5	0	7	2.5	18	8.5	0	11.5	0	0	0	0

### Sheet: C. NT-Sugar_Intermediates
	MS1 Intensity
	UDP_HexNAc	UDP_dhexNAcNH2	UDP_dhexNAc2	GDP_hexNAc	GDP_dhexNAcNH2	CMP_NulO
Escherichia coli K12	74093.7	0	0	0	0	0
Campylobacter jejuni NCTC 11168	31339.1	44973.2	6258.12	19573.8	16045.9	308736
Campylobacter jejuni NCTC 11168	722511	25566.8	86347.5	6713.6	34528.5	1.22885e+06
Campylobacter jejuni NCTC 81116	73820.8	17581.6	21712.9	0	0	78505.2
Campylobacter jejuni NCTC 81116	27391	29251.1	8180.33	0	0	129299
Ca. Accumulibacter phosphatis	1.30549e+06	23650	12298.9	0	0	30194
